# Perinatal exposure to individual and a metal mixture induces persistent and sex-specific alterations to the cardiac transcriptome of offspring

**DOI:** 10.64898/2026.07.11.737950

**Authors:** Morgan Steiner, Jason Laird, Sylvia S. Sanchez, Susmitha Pagadala, Shyam Biswal, Fenna C. M. Sille, Mark J. Kohr

**Author notes:** **Corresponding Author:** Mark J. Kohr, PhD, FAHA, FCVS, Department of Environmental Health and Engineering, Johns Hopkins Bloomberg School of Public Health, 615 N. Wolfe Street, Room E7616, Baltimore, MD 21205. These authors contributed equally to this study (Fenna C. M. Sille, Mark J. Kohr).

## Abstract

Exposure to heavy metals, such as lead, arsenic, cadmium, and chromium, has been individually linked to cardiac dysfunction during development and into adulthood. Although these metals are commonly encountered as a mixture, few studies have investigated the mixture effects of gestational exposure to these metals on the developing postnatal heart. To this end, we investigated the transcriptomic effects of individual heavy metals (arsenic, cadmium, chromium, and lead) and the combined mixture on female C57BI/6 mice prior to gestation through lactation. RNA was extracted from whole offspring hearts, and total RNA was sent for bulk RNA-sequencing. We found heavy metal exposure altered genes associated with circadian rhythm, cell division and DNA damage repair, and immune signaling. Moreover, we detected changes to the cellular composition of these hearts and an increase in *Il2ra* expression, indicating an increase in activated natural killer cells. When targeting postnatal heart development and maturation pathways, we found the mixture induced a general upregulation of almost all targeted pathways, which seemed to be driven by co-exposure to all metals instead of one metal driving the mixture phenotype, and revealed a potential functional-energetic mismatch. This study is one of the first to show that perinatal exposure to heavy metals altered circadian rhythm and immune signaling gene expression in a metal- and sex-specific manner, disrupted normal cardiac cellular composition, and upregulated genes associated with postnatal heart maturation.
