## Supplemental Table 1 for "Perinatal exposure to individual and a metal mixture induces persistent and sex-specific alterations to the cardiac transcriptome of offspring"

### Sheet: Sheet1
Condition	Direction	GO Term	parentTerm
		Meiotic cell process
		Meiotic nuclear division
		Meiotic cell cycle
		Meiosis I cell cycle process	Meiosis I
	Down	Nuclear division	Mitotic nuclear division
		Endothelial cell proliferation	Leukocyte proliferation
		Circadian regulation of gene expression	Circadian regulation of gene expression
		Rhythmic process
		Circadian behavior
		Rhythmic behavior	Circadian behavior
Arsenic		Locomotory behavior
	Up	Positive regulation of muscle contraction	Positive regulation of muscle contraction
		Muscle contraction
	Down	Regulation of neuroblast proliferation	Leukocyte proliferation
Cadmium
Cadmium		Positive regulation of neurotransmitter transport
	Up
			Positive regulation of neurotransmitter transport
	Up
		Positive regulation of neurotransmitter secretion
		Regulation of neurotransmitter transport
		Neurotransmitter transport
		Regulation of neurotransmitter secretion
		Inorganic anion transport
Cadmium
		Chloride transport
		Chloride transmembrane transport
		Inorganic anion transmembrane transport
		Monoatomic anion transport
		Regulation of peptide hormone secretion
		Regulation of peptide secretion
		Regulation of peptide transport
		Regulation of insulin secretion
		Vesicle fusion to plasma membrane
		Monoatomic anion transmembrane transport
		Insulin secretion
		Positive regulation of secretion by cell
		Positive regulation of hormone secretion
		Peptide secretion
		Sodium ion transport	Inorganic anion transport
		Hormone transport
		Regulation of hormone secretion
		Hormone secretion
		Negative regulation of hormone secretion	Hormone transport
		Response to steroid hormone	Cellular response to fibroblast growth factor stimulus
		Response to corticosteroid
		Regulation of neuron apoptotic process
		Negative regulation of neuron apoptotic process
		Neuron apoptotic process	Regulation of neuron apoptotic process
		Ribonucleotide catabolic process
		Purine ribonucleotide catabolic process
		Nucleotide catabolic process
		Purine nucleotide catabolic process
	Up	Nucleotide phosphate catabolic process	DNA recombination
		Secretory granule localization	Metaphase chromosome alignment
		Circadian regulation of gene expression	Circadian regulation of gene expression
		Rhythmic process
		Positive regulation of immunoglobulin production	Positive regulation of production of molecular mediatory of immune response
Chromium	Down	Positive regulation of nervous system development
			Positive regulation of nervous system development
Chromium	Down
Chromium	Down
		Positive regulation of neurogenesis
		Regulation of neurogenesis
Chromium	Down	Positive regulation of neural precursor cell proliferation
		Regulation of neural precursor cell proliferation
		Neural precursor cell proliferation
		Regulation of epithelial cell proliferation
		Positive regulation of neuroblast proliferation
		Endothelial cell proliferation
		Positive regulation of endothelial cell proliferation
		Regulation of neuroblast proliferation
		Regulation of endothelial cell proliferation
		Regulation of fibroblast proliferation
		Neuroblast proliferation	Leukocyte proliferation
		Embryonic organ morphogenesis
		Morphogenesis of a branching structure
		Sensory organ morphogenesis
		Inner ear morphogenesis
		Branching morphogenesis of an epithelial tube	Embryonic organ morphogenesis
		Cellular response to fibroblast growth factor stimulus
		Response to fibroblast growth factor
		Fibroblast growth factor receptor signaling pathway	Cellular response to fibroblast growth factor stimulus
		Myelination
		Ensheathment of neurons
		Axon ensheathment
		Regulation of gliogenesis
		Regulation of myelination
		Gliogenesis	Myelination
		Forebrain development
		Regulation of cell junction assembly
		Positive regulation of cell junction assembly
		Positive regulation of synapse assembly
		Synapse assembly	Regulation of cell junction assembly
	Down	Double-strand break repair	Double-strand break repair
		Cranial skeletal system development
		Embryonic cranial skeleton morphogenesis	Cranial skeletal system development
		Skeletal system morphogenesis
		Embryonic skeletal system morphogenesis	Skeletal system morphogenesis
		Camera-type eye development
		Eye development
		Visual system development
		Sensory system development
		Embryonic skeletal system development	Skeletal system morphogenesis
Chromium		Striated muscle tissue development
		Epidermis development	Striated muscle tissue development
		Pancreas development
		Muscle organ development
		Skeletal muscle tissue development
		Skeletal muscle cell differentiation
		Skeletal muscle organ development
		Placenta development	Pancreas development
		Cardiac chamber morphogenesis
		Heart morphogenesis
		Cardiac chamber development
		Heart valve development	Cardiac chamber morphogenesis
		Aorta development
		Positive regulation of leukocyte activation
		Positive regulation of cell activation	Regulation of T cell activation
		Leukocyte cell-cell adhesion	Positive regulation of T cell activation
		Positive regulation of phosphatidylinositol 3-kinase/protein kinase B signal transduction
		Phosphatidylinositol 3-kinase/protein kinase B signal transduction	Calcium-mediated signaling
		Chemotaxis	Taxis
		Taxis
		Hormone transport
		Regulation of synapse organization
		Regulation of synapse structure or activity	Hormone transport
		Neuromuscular process controlling balance	Positive regulation of muscle contraction
		Cognition
		Roof of mouth development	Roof of mouth development
		Circadian regulation of gene expression
			Circadian regulation of gene expression
	Up
		Rhythmic process
		Regulation of circadian rhythm
		Regulation of sodium ion transport
		Sodium ion transport
		Sodium ion transmembrane transport	Inorganic anion transport
		Response to corticosteroid
		Response to glucocorticoid	Cellular response to fibroblast growth factor stimulus
		Response to steroid hormone
		Muscle system process
		Regulation of heart rate	Positive regulation of muscle contraction
		Regulation of blood circulation
		Chromosome segregation	Chromosome segregation
Lead	Up
Lead	Up
Lead	Up
Lead	Up
Lead	Up
		Nuclear chromosome segregation
		Mitotic sister chromatid segregation
		Sister chromatid segregation
		Mitotic cell cycle phase transition
		Regulation of mitotic cell cycle phase transition
		Regulation of chromosome segregation
Lead	Up	Chromosome separation
		Regulation of cell cycle phase transition
		Negative regulation of cell cycle process
		Regulation of chromosome separation
		Negative regulation of chromosome segregation
		Mitotic cell cycle checkpoint signaling
		Positive regulation of cell cycle process
		Regulation of mitotic sister chromatid separation
		Cell cycle checkpoint signaling
		Mitotic spindle assembly checkpoint signaling
		Spindle assembly checkpoint signaling
		Negative regulation of cell cycle
		Mitotic sister chromatid separation
		Negative regulation of sister chromatid segregation
		Negative regulation of mitotic sister chromatid segregation
		Negative regulation of mitotic metaphase/anaphase transition
		Mitotic spindle checkpoint signaling
		Negative regulation of mitotic sister chromatid separation
		Negative regulation of metaphase/anaphase transition of cell cycle
		Negative regulation of chromosome separation
		Negative regulation of cell cycle phase transition
		Spindle checkpoint signaling
		Negative regulation of mitotic cell cycle phase transition
		Regulation of mitotic sister chromatid segregation
		Positive regulation of cell cycle
		Negative regulation of mitotic cell cycle
		Metaphase/anaphase transition of mitotic cell cycle
		Metaphase/anaphase transition of cell cycle
		Regulation of sister chromatid segregation
		Regulation of mitotic metaphase/anaphase transition
		Regulation of metaphase/anaphase transition of cell cycle
		Cell cycle G2/M phase transition
		Positive regulation of chromosome separation
		G2/M transition of mitotic cell cycle
		Positive regulation of mitotic cell cycle phase transition
		Positive regulation of cell cycle phase transition
		Regulation of cell cycle G2/M phase transition
		Positive regulation of mitotic sister chromatid separation
		Regulation of G2/M transition of mitotic cell cycle
		Positive regulation of mitotic cell cycle
		Positive regulation of chromosome segregation
Lead	Up	DNA damage checkpoint signaling
		G1/S transition of mitotic cell cycle
		Mitotic DNA damage checkpoint signaling
		DNA integrity checkpoint signaling
		Mitotic DNA integrity checkpoint signaling
		Cell cycle G1/S phase transition
		Regulation of G1/S transition of mitotic cell cycle
		Negative regulation of G2/M transition of mitotic cell cycle
		Negative regulation of cell cycle G2/M phase transition
		Regulation of cell cycle G1/S phase transition
		Nuclear division	Mitotic nuclear division
		Mitotic nuclear division
		Regulation of nuclear division
		Negative regulation of mitotic nuclear division
		Negative regulation of nuclear division
		Regulation of chromosome organization
		Chromosome condensation
		Sister chromatid cohesion
		DNA duplex unwinding
		Positive regulation of nuclear division
		DNA geometric change
		DNA conformation change
		Microtubule cytoskeleton organization involved in mitosis	Microtubule cytoskeleton organization involved in mitosis
		Mitotic spindle organization
		Spindle organization
		Mitotic spindle assembly
		Spindle assembly
		Spindle elongation
		Mitotic spindle elongation
		Spindle midzone assembly
		Centrosome cycle
		Microtubule organizing center organization
		Regulation of microtubule-based process
		Metaphase chromosome alignment	Metaphase chromosome alignment
		Establishment of chromosome localization
		Chromosome localization
		Establishment of organelle localization
		Attachment of spindle microtubules to kinetochore
		Mitotic metaphase chromosome alignment
		Regulation of attachment of spindle microtubules to kinetochore
		Meiotic nuclear division	Meiosis I
		Meiotic cell cycle
Lead	Up	Meiotic cell cycle process
		Meiosis I cell cycle process
		Meiosis I
		Meiotic chromosome segregation
		Female meiotic nuclear division
		Female gamete generation
		Regulation of meiotic cell cycle
		Cytokinesis	Cytokinesis
		Mitotic cytokinesis
		Regulation of cytokinesis
		Cytoskeleton-dependent cytokinesis
		Regulation of cell division
		Positive regulation of cytokinesis
		Cytokinetic process
		Positive regulation of cell division
		DNA recombination	DNA recombination
		DNA replication
		Homologous recombination
		Reciprocal meiotic recombination
		Reciprocal homologous recombination
		DNA-templated DNA replication
		Recombinational repair
		Replication fork processing
		DNA-templated DNA replication maintenance of fidelity
		Double-strand break repair via homologous recombination
		DNA biosynthetic process
		Regulation of DNA recombination
		Positive regulation of DNA metabolic process
		Regulation of
		DNA biosynthetic process
		Non-membrane-bounded organelle assembly	Membrane-less organelle assembly
		Leukocyte proliferation	Leukocyte proliferation
		Regulation of leukocyte proliferation
		Lymphocyte proliferation
		Regulation of T cell proliferation
		Positive regulation of leukocyte proliferation
		Regulation of lymphocyte proliferation
		Regulation of mononuclear cell proliferation
		T cell proliferation
		Positive regulation of T cell proliferation
		Positive regulation of lymphocyte proliferation
		Positive regulation of mononuclear cell proliferation
		Negative regulation of leukocyte proliferation
		Neural precursor cell proliferation
		Double-strand break repair	Double-strand break repair
Lead	Up	Signal transduction in response to DNA damage
		Regulation of T cell activation	Regulation of T cell activation
		Positive regulation of lymphocyte activation
		Positive regulation of cell activation
		B cell activation
		Natural killer cell activation
		Lymphocyte differentiation
		B cell proliferation
		Myeloid leukocyte
		activation
		Regulation of B cell activation
		Protein localization to chromosome	Protein localization to chromosome
		Positive regulation of transferase activity	Positive regulation of transferase activity
		Positive regulation of protein kinase activity
		Positive regulation of kinase activity
		Positive regulation of production of molecular mediator of immune response	Positive regulation of production of molecular mediator of immune response
		Regulation of immune effector process
		Production of molecular mediator of immune response
		Regulation of production of molecular mediator of immune response
		Regulation of leukocyte-mediated immunity
		Positive regulation of immune effector process
		Regulation of adaptive immune response
		Immunoglobulin production
		Regulation of adaptive immune response based on somatic recombination of immune receptors built from immunoglobulin superfamily domains
		Leukocyte activation involved in immune response
		Leukocyte cell-cell adhesion	Positive regulation of T cell activation
		Positive regulation of T cell activation
		Regulation of leukocyte cell-cell adhesion
		Positive regulation of leukocyte cell-cell adhesion
		Positive regulation of cell-cell adhesion
		Response to ionizing radiation	Response to ionizing radiation
		Response to radiation
Lead	Up	Calcium-mediated signaling	Calcium-mediated signaling
		Regulation of type II interferon production	Regulation of type II interferon production
		Type II interferon production
Mix	Up	Rhythmic process	Circadian regulation of gene expression
