## Supplemental Table 2 for "Perinatal exposure to individual and a metal mixture induces persistent and sex-specific alterations to the cardiac transcriptome of offspring"

### Sheet: Sheet1
GSVA Pathway Term	Msigdb GO:BP Term
	GOBP_HEART_DEVELOPMENT
	GOBP_CARDIAC_MUSCLE_TISSUE_DEVELOPMENT
	GOBP_CARDIAC_CHAMBER_DEVELOPMENT
Postnatal Heart Development	GOBP_VENTRICULAR_CARDIAC_MUSCLE_TISSUE_DEVELOPMENT
	GOBP_POST_EMBRYONIC_DEVELOPMENT
	GOBP_REGULATION_OF_HEART_GROWTH
	GOBP_CARDIAC_MUSCLE_HYPERTROPHY
	GOBP_PHYSIOLOGICAL_CARDIAC_MUSCLE_HYPERTROPHY
	GOBP_CALCIUM_ION_TRANSPORT
	GOBP_REGULATION_OF_CALCIUM_ION_TRANSMEMBRANE_TRANSPORT
	GOBP_CELLULAR_CALCIUM_ION_HOMEOSTASIS
Calcium Handling and Electrophysiology	GOBP_MEMBRANE_REPOLARIZATION
	GOBP_CARDIAC_MUSCLE_CELL_ACTION_POTENTIAL
	GOBP_REGULATION_OF_CARDIAC_MUSCLE_CELL_ACTION_POTENTIAL
	GOBP_CARDIAC_CONDUCTION
	GOBP_REGULATION_OF_CARDIAC_CONDUCTION
	GOBP_ION_TRANSMEMBRANE_TRANSPORT
	GOBP_BLOOD_VESSEL_DEVELOPMENT
	GOBP_VASCULATURE_DEVELOPMENT
Vascular Development	GOBP_ANGIOGENESIS
	GOBP_REGULATION_OF_ANGIOGENESIS
	GOBP_ENDOTHELIAL_CELL_PROLIFERATION
	GOBP_SPROUTING_ANGIOGENESIS
	GOBP_CIRCULATORY_SYSTEM_DEVELOPMENT
	GOBP_EXTRACELLULAR_MATRIX_ORGANIZATION
	GOBP_COLLAGEN_FIBRIL_ORGANIZATION
Extracellular Matrix Remodeling	GOBP_CELL_ADHESION
	GOBP_BIOLOGICAL_ADHESION
	GOBP_CONNECTIVE_TISSUE_DEVELOPMENT
	GOBP_WOUND_HEALING
	GOBP_TISSUE_REMODELING
	GOBP_MAPK_CASCADE
Growth and Developmental Signaling	GOBP_WNT_SIGNALING_PATHWAY
	GOBP_BMP_SIGNALING_PATHWAY
	GOBP_TGFB_RECEPTOR_SIGNALING_PATHWAY
	GOBP_HIPPO_SIGNALING
	GOBP_NOTCH_SIGNALING_PATHWAY
Oxidative Stress Response	GOBP_RESPONSE_TO_OXIDATIVE_STRESS
	GOBP_CELLULAR_RESPONSE_TO_REACTIVE_OXYGEN_SPECIES
	GOBP_FATTY_ACID_BETA_OXIDATION
	GOBP_FATTY_ACID_METABOLIC_PROCESS
	GOBP_OXIDATIVE_PHOSPHORYLATION
Metabolic Maturation	GOBP_MITOCHONDRIAL_ATP_SYNTHESIS_COUPLED_ELECTRON_TRANSPORT
	GOBP_ELECTRON_TRANSPORT_CHAIN
	GOBP_CELLULAR_RESPIRATION
	GOBP_AEROBIC_RESPIRATION
	GOBP_GENERATION_OF_PRECURSOR_METABOLITES_AND_ENERGY
	GOBP_TRICARBOXYLIC_ACID_CYCLE
	GOBP_MITOCHONDRIAL_ORGANIZATION
