## Supplemental Table 3 for "Perinatal exposure to individual and a metal mixture induces persistent and sex-specific alterations to the cardiac transcriptome of offspring"

### Sheet: Sheet1
Condition	Direction	GO Term	parentTerm
Female-Specific GO Enrichment
		acute inflammatory response
			acute inflammatory response
Arsenic	Up
Arsenic	Up
		acute-phase response
		positive regulation of acute inflammatory response
		response to oxidative stress
		regulation of acute inflammatory response
		response to starvation
		neuroinflammatory response
		alcohol metabolic process
		retinol metabolic process
		organic hydroxy compound biosynthetic process	alcohol metabolic process
		primary alcohol metabolic process
		alcohol biosynthetic process
		cholesterol metabolic process
		secondary alcohol metabolic process
		amide metabolic process	amide biosynthetic process
		regulation of tube diameter
		blood vessel diameter maintenance
		regulation of tube size	blood vessel diameter maintenance
		hormone metabolic process
		vasoconstriction
		hormone secretion
		hormone transport
		regulation of vasoconstriction
		carbohydrate catabolic process
		hexose metabolic process
		monosaccharide biosynthetic process
		glucose metabolic process	carbohydrate catabolic process
		monosaccharide metabolic process
		carbohydrate biosynthetic process
		carbohydrate derivative catabolic process
		small molecule catabolic process
		negative regulation of catabolic process
		cellular aldehyde metabolic process	cellular aldehyde metabolic process
		cellular response to fibroblast growth factor stimulus	cellular response to fibroblast growth factor stimulus
		response to fibroblast growth factor
		circadian behavior
		rhythmic behavior	circadian behavior
		memory
		collagen metabolic process	collagen metabolic process
		connective tissue development	connective tissue development
		cartilage development
		chondrocyte differentiation
		entrainment of circadian clock by photoperiod
		response to hypoxia
		photoperiodism
		response to decreased oxygen levels
		response to temperature stimulus	entrainment of circadian clock by photoperiod
Arsenic	Up	cellular response to hypoxia
		response to oxygen levels
		cellular response to decreased oxygen levels
		cellular response to oxygen levels
		response to light stimulus
		response to radiation
		response to heat
		extracellular matrix organization	external encapsulating structure organization
		external encapsulating structure organization
		extracellular structure organization
		fatty acid metabolic process
		icosanoid metabolic process
		organic acid biosynthetic process
		carboxylic acid biosynthetic process
		one-carbon metabolic process
		long-chain fatty acid metabolic process
		icosanoid biosynthetic process
		pyruvate metabolic process	fatty acid metabolic process
		unsaturated fatty acid metabolic process
		positive regulation of small molecule metabolic process
		prostaglandin metabolic process
		prostanoid metabolic process
		regulation of small molecule metabolic process
		monocarboxylic acid biosynthetic process
		arachidonate metabolic process
		glutathione metabolic process	glutathione metabolic process
		cellular modified amino acid metabolic process
		adaptive immune response based on somatic recombination of immune receptors built from immunoglobulin superfamily domains
		lymphocyte mediated immunity
		leukocyte activation involved in immune response
		cell activation involved in immune response
		complement activation
		positive regulation of adaptive immune response
		T cell activation involved in immune response
		regulation of immune effector process
		lymphocyte activation involved in immune response
		production of molecular mediator of immune response	immune response-activating signaling pathway
		positive regulation of adaptive immune response based on somatic recombination of immune receptors built from immunoglobulin superfamily domains
		regulation of adaptive immune response
		positive regulation of lymphocyte mediated immunity
		regulation of production of molecular mediator of immune response
		positive regulation of immune effector process
		antigen processing and presentation
		inner ear development	inner ear development
		ear development
		erythrocyte homeostasis
		erythrocyte differentiation
		tissue homeostasis	intracellular calcium ion homeostasis
		anatomical structure homeostasis
Arsenic	Up	myeloid cell homeostasis
		homeostasis of number of cells
		temperature homeostasis
		intracellular iron ion homeostasis
		cell adhesion mediated by integrin	leukocyte cell-cell adhesion
		negative regulation of cell adhesion
		liver development
		hepaticobiliary system development
		positive regulation of angiogenesis
		positive regulation of vasculature development	liver development
		regulation of angiogenesis
		regulation of vasculature development
		macrophage activation
		T cell selection
		positive T cell selection
		positive regulation of cell activation	lymphocyte differentiation
		myeloid leukocyte activation
		positive regulation of leukocyte activation
		regulation of T cell activation
		positive regulation of lymphocyte activation
		maternal process involved in female pregnancy	meiotic nuclear division
		smooth muscle cell differentiation	muscle organ development
		negative regulation of lymphocyte apoptotic process
		regulation of neuron apoptotic process	negative regulation of lymphocyte apoptotic process
		intrinsic apoptotic signaling pathway
		negative regulation of leukocyte apoptotic process
		negative regulation of apoptotic signaling pathway
		regulation of lymphocyte apoptotic process
		nitric oxide metabolic process	nitric oxide metabolic process
		reactive nitrogen species metabolic process
		nitric oxide biosynthetic process
		olefinic compound metabolic process	olefinic compound metabolic process
		organophosphate catabolic process
		nucleotide catabolic process
		glycolytic process
		purine ribonucleotide catabolic process
		ADP catabolic process
		purine nucleoside diphosphate catabolic process
		purine ribonucleoside diphosphate catabolic process	organophosphate catabolic process
		ADP metabolic process
		ribonucleotide catabolic process
		nucleoside phosphate catabolic process
		ribonucleoside diphosphate catabolic process
		nucleoside diphosphate catabolic process
		purine nucleoside diphosphate metabolic process
		purine ribonucleoside diphosphate metabolic process
Arsenic	Up	purine ribonucleoside triphosphate metabolic process
		ribonucleoside diphosphate metabolic process
		ribonucleoside triphosphate metabolic process
		purine nucleoside triphosphate metabolic process
		nucleoside diphosphate metabolic process
		nucleoside triphosphate metabolic process
		regulation of ATP metabolic process
		amino acid transmembrane transport
		carboxylic acid transport
		organic acid transport
		L-amino acid transport
		inorganic anion transport
		lipid transport
		L-alpha-amino acid transmembrane transport
		carboxylic acid transmembrane transport
		organic anion transport	phagocytosis
		organic acid transmembrane transport
		amino acid transport
		dicarboxylic acid transport
		regulation of calcium ion transport
		regulation of metal ion transport
		amide transport
		calcium ion transport
		monoatomic anion transport
		negative regulation of secretion
		positive regulation of muscle contraction
		regulation of blood pressure
		muscle system process	positive regulation of muscle contraction
		muscle contraction
		regulation of muscle contraction
		vascular process in circulatory system
		regulation of muscle system process
		smooth muscle contraction
		regulation of epithelial cell proliferation
		muscle cell proliferation
		leukocyte proliferation
		regulation of leukocyte proliferation
		regulation of smooth muscle cell proliferation
		smooth muscle cell proliferation
		regulation of lymphocyte proliferation
		regulation of mononuclear cell proliferation	positive regulation of T cell proliferation
		negative regulation of smooth muscle cell proliferation
		lymphocyte proliferation
		mononuclear cell proliferation
		positive regulation of lymphocyte proliferation
		regulation of T cell proliferation
		T cell proliferation
Arsenic	Up	positive regulation of mononuclear cell proliferation
		positive regulation of leukocyte proliferation
		regulation of DNA-binding transcription factor activity	positive regulation of transferase activity
		protein homooligomerization	protein depolymerization
		purine nucleotide metabolic process	purine nucleotide metabolic process
		purine nucleotide catabolic process
		purine-containing compound catabolic process
		pyridine-containing compound metabolic process
		pyridine nucleotide metabolic process	pyridine-containing compound metabolic process
		nicotinamide nucleotide metabolic process
		pyridine-containing compound catabolic process
		pyridine nucleotide catabolic process
		NADP metabolic process
		reactive oxygen species metabolic process	reactive oxygen species metabolic process
		animal organ regeneration	regeneration
		regulation of inflammatory response	regulation of inflammatory response
		positive regulation of inflammatory response
		negative regulation of inflammatory response
		negative regulation of response to external stimulus
		regulation of leukocyte chemotaxis
		leukocyte chemotaxis	regulation of leukocyte chemotaxis
		negative regulation of cell motility
		negative regulation of locomotion
		negative regulation of cell migration
		regulation of chemotaxis
		cell chemotaxis
		positive regulation of leukocyte chemotaxis
		chemotaxis
		taxis
		regulation of lipid metabolic process
		terpenoid metabolic process
		lipid catabolic process
		isoprenoid metabolic process
		triglyceride metabolic process
		positive regulation of lipid biosynthetic process
		positive regulation of lipid metabolic process
		retinoid metabolic process	regulation of lipid metabolic process
		diterpenoid metabolic process
		steroid metabolic process
		acylglycerol metabolic process
		neutral lipid metabolic process
		negative regulation of lipid metabolic process
		glycerolipid metabolic process
		cellular lipid catabolic process
		regulation of lipid biosynthetic process
		sterol metabolic process
		osteoblast differentiation
		myeloid leukocyte differentiation
Arsenic	Up	macrophage differentiation
		positive regulation of fat cell differentiation
		regulation of hemopoiesis
		positive regulation of osteoblast differentiation	regulation of lymphocyte differentiation
		regulation of osteoblast differentiation
		positive regulation of leukocyte differentiation
		positive regulation of hemopoiesis
		fat cell differentiation
		regulation of fat cell differentiation
		positive regulation of myeloid cell differentiation
		regulation of leukocyte differentiation
		vascular endothelial growth factor production
		positive regulation of interleukin-4 production
		positive regulation of vascular endothelial growth factor production
		regulation of interleukin-4 production
		regulation of vascular endothelial growth factor production	regulation of type II interferon production
		interleukin-4 production
		negative regulation of cytokine production
		negative regulation of tumor necrosis factor production
		negative regulation of tumor necrosis factor superfamily cytokine production
		interleukin-2 production
		response to molecule of bacterial origin	response to protozoan
		response to lipopolysaccharide
		response to tumor necrosis factor
		cellular response to tumor necrosis factor
		response to corticosteroid
		response to glucocorticoid
		response to steroid hormone
		response to toxic substance
		response to organophosphorus
		response to purine-containing compound
		cellular response to glucocorticoid stimulus
		response to cAMP
		cellular response to corticosteroid stimulus
		response to dexamethasone
		response to ketone	response to tumor necrosis factor
		cellular response to metal ion
		response to interleukin-1
		response to xenobiotic stimulus
		cellular response to steroid hormone stimulus
		response to insulin
		cellular response to interleukin-1
		response to metal ion
		cellular response to xenobiotic stimulus
		response to alcohol
		cellular response to toxic substance
		response to ethanol
Arsenic	Up	xenobiotic metabolic process
		rhythmic process
		entrainment of circadian clock
		circadian regulation of gene expression
		circadian rhythm	rhythmic process
		regulation of circadian rhythm
		ovulation cycle
		skeletal system morphogenesis
		nephron tubule morphogenesis	skeletal system morphogenesis
		nephron epithelium morphogenesis
		nephron morphogenesis
		renal tubule morphogenesis
		positive regulation of ERK1 and ERK2 cascade	small GTPase-mediated signal transduction
		ERK1 and ERK2 cascade
		regulation of ERK1 and ERK2 cascade
		sulfur compound metabolic process	sulfur compound biosynthetic process
		regulation of granulocyte chemotaxis
		regulation of leukocyte migration
		leukocyte migration
		granulocyte chemotaxis
		granulocyte migration
		positive regulation of leukocyte migration	T cell migration
		regulation of endothelial cell migration
		endothelial cell migration
		positive regulation of endothelial cell migration
		myeloid leukocyte migration
		neutrophil chemotaxis
		tissue remodeling	tissue remodeling
	Up	bone resorption
Arsenic	Down	sensory organ morphogenesis	inner ear development
		eye morphogenesis
		regulation of hormone secretion	blood vessel diameter maintenance
		hormone secretion
		hormone transport
		regulation of BMP signaling pathway	cellular response to fibroblast growth factor stimulus
		regulation of cellular response to growth factor stimulus
		BMP signaling pathway
		keratinocyte differentiation	connective tissue development
		response to heat	entrainment of circadian clock by photoperiod
		response to temperature stimulus
		response to hypoxia
		response to light stimulus
		pyruvate metabolic process	fatty acid metabolic process
		regulation of production of molecular mediator of immune response
Cadmium	Up	production of molecular mediator of immune response
		leukocyte activation involved in immune response
		cell activation involved in immune response	immune response-activating signaling pathway
		regulation of immune effector process
		T cell activation involved in immune response
		lymphocyte activation involved in immune response
		temperature homeostasis
		tissue homeostasis	intracellular calcium ion homeostasis
		anatomical structure homeostasis
		glucose homeostasis
		carbohydrate homeostasis
		negative regulation of growth	negative regulation of growth
		olefinic compound metabolic process	olefinic compound metabolic process
		ATP metabolic process	organophosphate catabolic process
		negative regulation of secretion by cell
		negative regulation of secretion	phagocytosis
		negative regulation of hormone secretion
		regulation of insulin secretion
		regulation of blood pressure
		muscle contraction	positive regulation of muscle contraction
		vascular process in circulatory system
		regulation of blood circulation
		regulation of muscle contraction
		regulation of inflammatory response	regulation of inflammatory response
		negative regulation of inflammatory response
		positive regulation of proteolysis	regulation of peptidyl-tyrosine phosphorylation
		response to insulin	response to tumor necrosis factor
		cellular response to insulin stimulus
		rhythmic process
		circadian rhythm	rhythmic process
Cadmium	Up	regulation of circadian rhythm
		alcohol metabolic process	alcohol metabolic process
Chromium	Up
		amine metabolic process	amine metabolic process
		negative regulation of catabolic process	carbohydrate derivative catabolic process
		negative regulation of cell cycle
		regulation of mitotic cell cycle phase transition	chromosome segregation
		mitotic cell cycle phase transition
		regulation of cell cycle phase transition
		locomotory behavior	circadian behavior
		striated muscle tissue development	connective tissue development
		carboxylic acid biosynthetic process	fatty acid metabolic process
		organic acid biosynthetic process
		leukocyte activation involved in immune response
		cell activation involved in immune response
		humoral immune response
		regulation of production of molecular mediator of immune response	immune response-activating signaling pathway
		negative regulation of immune response
		regulation of adaptive immune response based on somatic recombination of immune receptors built from immunoglobulin superfamily domains
		regulation of immune effector process
		lymphocyte activation involved in immune response
		regulation of adaptive immune response
		liver development	liver development
		hepaticobiliary system development
		CD4-positive, alpha-beta T cell activation
		positive regulation of leukocyte activation
		regulation of T cell activation	lymphocyte differentiation
		positive regulation of cell activation
		alpha-beta T cell activation
		negative regulation of cell activation
		T cell differentiation
		muscle organ development	muscle organ development
		regulation of neuron apoptotic process	negative regulation of lymphocyte apoptotic process
		neuron apoptotic process
		organophosphate catabolic process	organophosphate catabolic process
		ATP metabolic process
Chromium	Up	potassium ion transport	phagocytosis
		leukocyte proliferation	positive regulation of T cell proliferation
		regulation of leukocyte proliferation
		purine nucleotide metabolic process	purine nucleotide metabolic process
		purine ribonucleotide metabolic process
		animal organ regeneration	regeneration
		regeneration
		regulation of inflammatory response
		negative regulation of inflammatory response	regulation of inflammatory response
		negative regulation of defense response
		negative regulation of response to external stimulus
		positive regulation of inflammatory response
		macrophage differentiation	regulation of lymphocyte differentiation
		myeloid leukocyte differentiation
		regulation of leukocyte differentiation
		regulation of hemopoiesis
		negative regulation of cytokine production	regulation of type II interferon production
		response to steroid hormone	response to tumor necrosis factor
		rhythmic process
		circadian rhythm	rhythmic process
		regulation of circadian rhythm
		epithelial tube formation	skeletal system morphogenesis
		tube formation
		positive regulation of ERK1 and ERK2 cascade	small GTPase-mediated signal transduction
		regulation of ERK1 and ERK2 cascade
		ERK1 and ERK2 cascade
	Up	leukocyte migration	T cell migration
Chromium		fatty acid biosynthetic process	fatty acid metabolic process
	Down	monocarboxylic acid biosynthetic process
		organic acid biosynthetic process
		regulation of acute inflammatory response
			acute inflammatory response
Lead	Up
		response to oxidative stress
Lead	Up	acute inflammatory response
		response to hydrogen peroxide
		regulation of response to wounding
		wound healing
		positive regulation of cytosolic calcium ion concentration	blood vessel diameter maintenance
		chromosome segregation
		mitotic sister chromatid segregation
		sister chromatid segregation
		nuclear chromosome segregation
		regulation of chromosome segregation
		chromosome separation
		regulation of chromosome separation
		regulation of mitotic sister chromatid separation
		mitotic cell cycle phase transition
		mitotic sister chromatid separation
		metaphase/anaphase transition of mitotic cell cycle
		metaphase/anaphase transition of cell cycle
		mitotic spindle assembly checkpoint signaling
		spindle assembly checkpoint signaling	chromosome segregation
		negative regulation of sister chromatid segregation
		negative regulation of mitotic sister chromatid segregation
		negative regulation of mitotic metaphase/anaphase transition
		mitotic spindle checkpoint signaling
		negative regulation of mitotic sister chromatid separation
		regulation of sister chromatid segregation
		negative regulation of metaphase/anaphase transition of cell cycle
		negative regulation of chromosome separation
		spindle checkpoint signaling
		negative regulation of chromosome segregation
		regulation of mitotic sister chromatid segregation
		regulation of mitotic metaphase/anaphase transition
		regulation of metaphase/anaphase transition of cell cycle
		regulation of mitotic cell cycle phase transition
		positive regulation of chromosome separation
		mitotic cell cycle checkpoint signaling
		regulation of cell cycle phase transition
		positive regulation of cell cycle process
		G1/S transition of mitotic cell cycle
		cell cycle G1/S phase transition
		cell cycle checkpoint signaling
		negative regulation of cell cycle process
		sister chromatid cohesion
		negative regulation of mitotic cell cycle phase transition
		positive regulation of mitotic cell cycle phase transition
		positive regulation of cell cycle
		negative regulation of mitotic cell cycle
		positive regulation of cell cycle phase transition
		negative regulation of cell cycle phase transition
Lead	Up	negative regulation of cell cycle	chromosome segregation
		positive regulation of mitotic cell cycle
		G2/M transition of mitotic cell cycle
		cell cycle G2/M phase transition
		regulation of G2/M transition of mitotic cell cycle
		regulation of G1/S transition of mitotic cell cycle
		regulation of cell cycle G2/M phase transition
		regulation of cell cycle G1/S phase transition
		cytokinesis
		regulation of cytokinesis
		regulation of cell division	cytokinesis
		cytoskeleton-dependent cytokinesis
		mitotic cytokinesis
		immune response-activating signaling pathway
			immune response-activating signaling pathway
		leukocyte activation involved in immune response
		cell activation involved in immune response
		adaptive immune response based on somatic recombination of immune receptors built from immunoglobulin superfamily domains
		immune response-regulating cell surface receptor signaling pathway
		regulation of adaptive immune response
		regulation of immune effector process
		antigen receptor-mediated signaling pathway
		immune response-activating cell surface receptor signaling pathway
		regulation of adaptive immune response based on somatic recombination of immune receptors built from immunoglobulin superfamily domains
		production of molecular mediator of immune response
		B cell receptor signaling pathway
		lymphocyte mediated immunity
		negative regulation of adaptive immune response
		regulation of antigen receptor-mediated signaling pathway
		lymphocyte activation involved in immune response
		regulation of production of molecular mediator of immune response
		regulation of leukocyte mediated immunity
		negative regulation of immune effector process	immune response-activating signaling pathway
		negative regulation of adaptive immune response based on somatic recombination of immune receptors built from immunoglobulin superfamily domains
		positive regulation of adaptive immune response based on somatic recombination of immune receptors built from immunoglobulin superfamily domains
		positive regulation of adaptive immune response
		positive regulation of immune effector process
		negative regulation of immune response
		immunoglobulin production
		T cell receptor signaling pathway
		positive regulation of production of molecular mediator of immune response
Lead	Up	regulation of T cell receptor signaling pathway
		regulation of lymphocyte mediated immunity
		regulation of immunoglobulin production
		T cell activation involved in immune response
		positive regulation of leukocyte mediated immunity
		negative regulation of production of molecular mediator of immune response
		cytokine production involved in immune response
		T-helper cell differentiation
		CD4-positive, alpha-beta T cell differentiation involved in immune response
		negative regulation of leukocyte mediated immunity
		alpha-beta T cell differentiation involved in immune response
		alpha-beta T cell activation involved in immune response
		positive regulation of lymphocyte mediated immunity
		T-helper 17 type immune response
		T cell mediated immunity
		immunoglobulin mediated immune response
		myeloid leukocyte mediated immunity
		B cell mediated immunity
		T cell differentiation involved in immune response
		positive regulation of immunoglobulin production
		humoral immune response
		negative regulation of lymphocyte mediated immunity
		regulation of B cell mediated immunity
		regulation of immunoglobulin mediated immune response
		regulation of T cell mediated immunity
		antigen processing and presentation
		regulation of cytokine production involved in immune response
		positive regulation of cytokine production involved in immune response	immune response-activating signaling pathway
		B cell activation involved in immune response
		immune system development
		integrin-mediated signaling pathway	integrin-mediated signaling pathway
		intracellular calcium ion homeostasis
		calcium ion homeostasis	intracellular calcium ion homeostasis
		homeostasis of number of cells
		lymphocyte homeostasis
		leukocyte homeostasis
		leukocyte cell-cell adhesion
		regulation of leukocyte cell-cell adhesion
		positive regulation of leukocyte cell-cell adhesion
		positive regulation of T cell activation	leukocyte cell-cell adhesion
		positive regulation of cell-cell adhesion
		heterotypic cell-cell adhesion
		cell adhesion mediated by integrin
		cell-substrate adhesion
		cell-matrix adhesion
		leukocyte mediated cytotoxicity	leukocyte mediated cytotoxicity
		cell killing
		regulation of cell killing
Lead	Up	regulation of angiogenesis
		regulation of vasculature development	liver development
		positive regulation of angiogenesis
		positive regulation of vasculature development
		regulation of T cell activation
		positive regulation of cell activation
		lymphocyte differentiation
		positive regulation of leukocyte activation
		myeloid leukocyte activation
		positive regulation of lymphocyte activation
		B cell activation
		T cell differentiation
		mast cell activation
		regulation of B cell activation
		B cell proliferation
		B cell differentiation
		alpha-beta T cell activation
		CD4-positive, alpha-beta T cell differentiation	lymphocyte differentiation
		alpha-beta T cell differentiation
		myeloid cell activation involved in immune response
		natural killer cell differentiation
		T cell selection
		CD4-positive, alpha-beta T cell activation
		regulation of B cell proliferation
		natural killer cell activation
		positive T cell selection
		mast cell activation involved in immune response
		positive regulation of B cell activation
		negative regulation of leukocyte activation
		T cell differentiation in thymus
		macrophage activation
		negative regulation of cell activation
		negative regulation of lymphocyte activation
		regulation of alpha-beta T cell activation
		negative regulation of T cell activation
		meiotic nuclear division
		meiotic chromosome segregation
		meiotic cell cycle process
		meiotic cell cycle	meiotic nuclear division
		meiosis I cell cycle process
		meiosis I
		female gamete generation
		non-membrane-bounded organelle assembly	membrane-less organelle assembly
		metaphase chromosome alignment
		establishment of chromosome localization
		chromosome localization
		attachment of spindle microtubules to kinetochore
		mitotic metaphase chromosome alignment	metaphase chromosome alignment
Lead	Up	establishment of organelle localization
		release of sequestered calcium ion into cytosol
		negative regulation of sequestering of calcium ion
		regulation of sequestering of calcium ion
		sequestering of calcium ion
		maintenance of location
		maintenance of location in cell
		nuclear division
		mitotic nuclear division
		spindle organization
		mitotic spindle organization
		microtubule cytoskeleton organization involved in mitosis
		mitotic spindle assembly
		spindle assembly
		regulation of mitotic nuclear division
		negative regulation of mitotic nuclear division	nuclear division
		negative regulation of nuclear division
		regulation of nuclear division
		negative regulation of chromosome organization
		regulation of chromosome organization
		negative regulation of organelle organization
		microtubule polymerization or depolymerization
		actin filament organization
		actin polymerization or depolymerization
		negative regulation of protein phosphorylation
		negative regulation of phosphorus metabolic process	organophosphate catabolic process
		negative regulation of phosphate metabolic process
		negative regulation of phosphorylation
		phagocytosis
		regulation of calcium ion transport
		calcium ion transport
		calcium ion transmembrane import into cytosol	Phagocytosis
		calcium ion transmembrane transport
		positive regulation of calcium ion transport
		regulation of metal ion transport
		regulation of calcium ion transmembrane transport
		regulation of release of sequestered calcium ion into cytosol
		regulation of monoatomic ion transmembrane transport
		leukocyte degranulation	phagocytosis
		exocytosis
		positive regulation of monoatomic ion transport
		regulation of monoatomic cation transmembrane transport
		positive regulation of monoatomic ion transmembrane transport
		regulated exocytosis
		plasma membrane invagination	plasma membrane invagination
		membrane invagination
		phagocytosis, engulfment
Lead	Up	lymphocyte proliferation
		mononuclear cell proliferation
		leukocyte proliferation
		T cell proliferation
		regulation of leukocyte proliferation
		regulation of lymphocyte proliferation	positive regulation of T cell proliferation
		regulation of mononuclear cell proliferation
		regulation of T cell proliferation
		positive regulation of leukocyte proliferation
		positive regulation of lymphocyte proliferation
		positive regulation of mononuclear cell proliferation
		positive regulation of T cell proliferation
		negative regulation of leukocyte proliferation
		positive regulation of transferase activity
		regulation of protein kinase activity	positive regulation of transferase activity
		positive regulation of protein kinase activity
		positive regulation of kinase activity
		positive regulation of hydrolase activity
		regulation of protein serine/threonine kinase activity
		protein depolymerization
		microtubule depolymerization	protein depolymerization
		protein-containing complex disassembly
		protein polymerization
		cellular component disassembly
		regulation of inflammatory response	regulation of inflammatory response
		negative regulation of inflammatory response
		negative regulation of defense response
		negative regulation of response to external stimulus
		positive regulation of inflammatory response
		negative regulation of G protein-coupled receptor signaling pathway
		regulation of G protein-coupled receptor signaling pathway
		leukocyte chemotaxis
		cell chemotaxis	regulation of leukocyte chemotaxis
		chemotaxis
		taxis
		positive regulation of leukocyte chemotaxis
		regulation of leukocyte chemotaxis
		regulation of leukocyte differentiation
		regulation of hemopoiesis
		regulation of lymphocyte differentiation
		regulation of T cell differentiation	regulation of lymphocyte differentiation
		positive regulation of leukocyte differentiation
		positive regulation of hemopoiesis
		myeloid leukocyte differentiation
		macrophage differentiation
		positive regulation of lymphocyte differentiation
		positive regulation of T cell differentiation
Lead	Up	hematopoietic progenitor cell differentiation
		osteoclast differentiation
		regulation of peptidyl-tyrosine phosphorylation	regulation of peptidyl-tyrosine phosphorylation
		peptidyl-tyrosine phosphorylation
		peptidyl-tyrosine modification
		positive regulation of peptidyl-tyrosine phosphorylation
		regulation of type II interferon production
		type II interferon production
		regulation of tumor necrosis factor production
		regulation of tumor necrosis factor superfamily cytokine production
		tumor necrosis factor production
		tumor necrosis factor superfamily cytokine production	regulation of type II interferon production
		positive regulation of type II interferon production
		interleukin-2 production
		positive regulation of tumor necrosis factor production
		positive regulation of tumor necrosis factor superfamily cytokine production
		regulation of interleukin-6 production
		interleukin-6 production
		negative regulation of cytokine production
		response to protozoan
		defense response to protozoan
		regulation of innate immune response
		defense response to virus
		positive regulation of innate immune response	response to protozoan
		response to virus
		innate immune response-activating signaling pathway
		positive regulation of response to biotic stimulus
		defense response to bacterium
		activation of innate immune response
		response to type II interferon	response to tumor necrosis factor
		small GTPase-mediated signal transduction
		calcium-mediated signaling
		regulation of calcium-mediated signaling	small GTPase-mediated signal transduction
		regulation of ERK1 and ERK2 cascade
		positive regulation of ERK1 and ERK2 cascade
		ERK1 and ERK2 cascade
		regulation of small GTPase mediated signal transduction
		leukocyte migration
	Up	T cell migration
		lymphocyte migration
		positive regulation of leukocyte migration
		mononuclear cell migration
		cellular extravasation
		regulation of leukocyte migration	T cell migration
		positive regulation of mononuclear cell migration
		granulocyte chemotaxis
Lead		myeloid leukocyte migration
		regulation of mononuclear cell migration
		granulocyte migration
		amide biosynthetic process	amide biosynthetic process
		amide metabolic process
		fatty acid biosynthetic process
		monocarboxylic acid biosynthetic process	fatty acid metabolic process
		carboxylic acid biosynthetic process
		organic acid biosynthetic process
	Down	fatty acid metabolic process
		nucleoside phosphate biosynthetic process	organophosphate catabolic process
		purine-containing compound biosynthetic process	purine nucleotide metabolic process
		sulfur compound biosynthetic process	sulfur compound biosynthetic process
		sulfur compound metabolic process
		regulation of mitotic cell cycle phase transition
Mix	Up
			chromosome segregation
		regulation of cell cycle phase transition
		nuclear chromosome segregation
Mix	Up	mitotic cell cycle phase transition
		chromosome segregation
		mitotic sister chromatid segregation
		mitotic spindle assembly checkpoint signaling
		spindle assembly checkpoint signaling
		sister chromatid segregation
		negative regulation of sister chromatid segregation
		negative regulation of mitotic sister chromatid segregation
		negative regulation of mitotic metaphase/anaphase transition
		mitotic spindle checkpoint signaling
		negative regulation of mitotic sister chromatid separation
		negative regulation of metaphase/anaphase transition of cell cycle
		negative regulation of chromosome separation
		spindle checkpoint signaling
		negative regulation of chromosome segregation
		regulation of mitotic sister chromatid segregation
		regulation of mitotic sister chromatid separation
		positive regulation of cell cycle G1/S phase transition
		mitotic sister chromatid separation	chromosome segregation
		negative regulation of mitotic cell cycle phase transition
		positive regulation of cell cycle phase transition
		regulation of chromosome separation
		chromosome separation
		negative regulation of cell cycle process
		regulation of mitotic metaphase/anaphase transition
		mitotic cell cycle checkpoint signaling
		regulation of metaphase/anaphase transition of cell cycle
		metaphase/anaphase transition of mitotic cell cycle
		negative regulation of mitotic cell cycle
		metaphase/anaphase transition of cell cycle
		positive regulation of mitotic cell cycle phase transition
		regulation of sister chromatid segregation
		positive regulation of cell cycle process
		negative regulation of cell cycle phase transition
		regulation of cell cycle G1/S phase transition
		negative regulation of cell cycle
		regulation of chromosome segregation
Mix	Up	cell cycle checkpoint signaling
		positive regulation of mitotic cell cycle
		positive regulation of cell cycle
		cell cycle G1/S phase transition
		regulation of G1/S transition of mitotic cell cycle
		G1/S transition of mitotic cell cycle
		metaphase chromosome alignment	metaphase chromosome alignment
		establishment of chromosome localization
		chromosome localization
		establishment of organelle localization
		negative regulation of mitotic nuclear division
		mitotic nuclear division
		negative regulation of nuclear division
		mitotic spindle assembly
		negative regulation of chromosome organization
		nuclear division
		negative regulation of organelle organization	nuclear division
		regulation of mitotic nuclear division
		mitotic spindle organization
		spindle assembly
		regulation of nuclear division
		microtubule cytoskeleton organization involved in mitosis
		spindle organization
		regulation of chromosome organization
		negative regulation of response to external stimulus	regulation of inflammatory response
		rhythmic process	rhythmic process
		circadian rhythm
Male-Specific GO Enrichment
	Up	meiotic nuclear division	chromosome segregation
		meiotic cell cycle process
Arsenic		meiotic cell cycle
		lymphocyte proliferation	lymphocyte proliferation
	Down	mononuclear cell proliferation
		leukocyte proliferation
		B cell differentiation	positive regulation of leukocyte activation
		sulfur compound biosynthetic process	sulfur compound biosynthetic process
Arsenic	Down	B cell receptor signaling pathway	antigen processing and presentation
		antigen receptor-mediated signaling pathway
		cellular response to interferon-beta
		response to interferon-beta	cellular response to interferon-beta
		response to type II interferon
		cellular response to type II interferon
		defense response to protozoan
Cadmium	Down	response to protozoan	defense response to protozoan
		response to virus
		defense response to virus
		killing of cells of another organism	killing of cells of another organism
		cell killing
		disruption of cell in another organism	N/A
		disruption of anatomical structure in another organism	N/A
		antigen processing and presentation
Chromium	Down		antigen processing and presentation
		antigen processing and presentation of peptide antigen
		antigen processing and presentation of peptide antigen via MHC class I
		antigen processing and presentation of exogenous peptide antigen
		antigen processing and presentation of exogenous antigen
		antigen processing and presentation of endogenous peptide antigen via MHC class I
		antigen processing and presentation of endogenous peptide antigen
		antigen processing and presentation of endogenous antigen
		regulation of leukocyte mediated immunity
		regulation of immune effector process
		regulation of T cell mediated immunity
		regulation of lymphocyte mediated immunity
		positive regulation of leukocyte mediated immunity
		regulation of adaptive immune response
		negative regulation of immune response
		T cell mediated immunity
		positive regulation of adaptive immune response
		regulation of adaptive immune response based on somatic recombination of immune receptors built from immunoglobulin superfamily domains
		positive regulation of immune effector process
		blood coagulation	blood coagulation
		hemostasis
		cellular response to interferon-beta	cellular response to interferon-beta
		response to interferon-beta
		response to type II interferon
		coagulation	coagulation
		response to protozoan
		defense response to protozoan	defense response to protozoan
		response to virus
		defense response to virus
		defense response to bacterium
		erythrocyte development	erythrocyte development
		myeloid cell development
		homeostasis of number of cells	homeostasis of number of cells
		erythrocyte differentiation
		myeloid cell homeostasis
		erythrocyte homeostasis
Chromium	Down	hydrogen peroxide catabolic process	hydrogen peroxide catabolic process
		hydrogen peroxide metabolic process
		cell killing
		regulation of leukocyte mediated cytotoxicity
		positive regulation of leukocyte mediated cytotoxicity	killing of cells of another organism
		regulation of cell killing
		positive regulation of cell killing
		leukocyte mediated cytotoxicity
		regulation of lymphocyte proliferation
		regulation of mononuclear cell proliferation
		positive regulation of lymphocyte proliferation	lymphocyte proliferation
		positive regulation of mononuclear cell proliferation
		regulation of leukocyte proliferation
		positive regulation of leukocyte proliferation
		negative regulation of response to external stimulus	negative regulation of angiogenesis
		negative regulation of defense response
		pancreas development	pancreas development
		kidney morphogenesis
		microtubule polymerization	peptide antigen assembly with MHC class II protein complex
		positive regulation of leukocyte activation	positive regulation of leukocyte activation
		positive regulation of cell activation
		positive regulation of lymphocyte activation
		regulation of T cell activation
		myeloid leukocyte activation
		lymphocyte differentiation
		positive regulation of leukocyte cell-cell adhesion	positive regulation of leukocyte cell-cell adhesion
		leukocyte cell-cell adhesion
		regulation of leukocyte cell-cell adhesion
		positive regulation of cell-cell adhesion
Chromium	Down	positive regulation of T cell activation
		antigen processing and presentation of endogenous peptide antigen via MHC class I
		antigen processing and presentation of endogenous peptide antigen
		antigen processing and presentation of endogenous antigen
		antigen processing and presentation
		antigen processing and presentation of peptide antigen via MHC class I
		antigen processing and presentation of peptide antigen via MHC class Ib
		antigen processing and presentation via MHC class Ib
		antigen processing and presentation of peptide antigen
		positive regulation of T cell mediated cytotoxicity
		regulation of T cell mediated cytotoxicity
		regulation of T cell mediated immunity
		T cell mediated cytotoxicity
		positive regulation of T cell mediated immunity
		regulation of immune effector process
		regulation of leukocyte mediated immunity	antigen processing and presentation
		T cell mediated immunity
Lead	Down	regulation of lymphocyte mediated immunity
		positive regulation of leukocyte mediated immunity
		regulation of adaptive immune response based on somatic recombination of immune receptors built from immunoglobulin superfamily domains
		lymphocyte mediated immunity
		positive regulation of adaptive immune response based on somatic recombination of immune receptors built from immunoglobulin superfamily domains
		positive regulation of lymphocyte mediated immunity
		positive regulation of adaptive immune response
		regulation of adaptive immune response
		cellular response to interferon-beta	cellular response to interferon-beta
		response to interferon-beta
		response to type II interferon
		cellular response to type II interferon
		defense response to virus
		response to virus
		defense response to protozoan
		response to protozoan
		defense response to bacterium	defense response to protozoan
		regulation of innate immune response
		negative regulation of response to biotic stimulus
		positive regulation of innate immune response
		defense response to Gram-positive bacterium
		positive regulation of response to biotic stimulus
		cell killing
		regulation of leukocyte mediated cytotoxicity
		positive regulation of leukocyte mediated cytotoxicity	killing of cells of another organism
		regulation of cell killing
		positive regulation of cell killing
		killing of cells of another organism
		leukocyte mediated cytotoxicity
		endothelial cell proliferation	lymphocyte proliferation
		regulation of endothelial cell proliferation
		negative regulation of angiogenesis	negative regulation of angiogenesis
		negative regulation of blood vessel morphogenesis
		negative regulation of vasculature development
		skeletal muscle cell differentiation	pancreas development
		skeletal muscle tissue development
		skeletal muscle organ development
		cell-substrate adhesion	positive regulation of leukocyte cell-cell adhesion
		regulation of extrinsic apoptotic signaling pathway	regulation of extrinsic apoptotic signaling pathway
		extrinsic apoptotic signaling pathway
		negative regulation of cytokine production	regulation of tumor necrosis factor superfamily cytokine production
Lead	Down	disruption of cell in another organism	N/A
		disruption of anatomical structure in another organism	N/A
		antigen processing and presentation
Mix	Down
			antigen processing and presentation
		antigen processing and presentation of exogenous antigen
		antigen processing and presentation of peptide antigen
		antigen processing and presentation of exogenous peptide antigen
		antigen processing and presentation of exogenous peptide antigen via MHC class II
		antigen processing and presentation of peptide antigen via MHC class II
		antigen processing and presentation of peptide or polysaccharide antigen via MHC class II
		antigen processing and presentation of endogenous peptide antigen via MHC class I
		antigen processing and presentation of endogenous peptide antigen	antigen processing and presentation
		antigen processing and presentation of endogenous antigen
Mix	Down	antigen processing and presentation of peptide antigen via MHC class I
		regulation of lymphocyte mediated immunity
		antigen processing and presentation of peptide antigen via MHC class Ib
		regulation of leukocyte mediated immunity
		regulation of immune effector process
		lymphocyte mediated immunity
		antigen processing and presentation via MHC class Ib
		antimicrobial humoral response
		positive regulation of leukocyte mediated immunity
		regulation of adaptive immune response based on somatic recombination of immune receptors built from immunoglobulin superfamily domains
		humoral immune response
		regulation of adaptive immune response
		positive regulation of adaptive immune response based on somatic recombination of immune receptors built from immunoglobulin superfamily domains
		regulation of T cell mediated immunity
		positive regulation of lymphocyte mediated immunity
		positive regulation of T cell mediated cytotoxicity
		positive regulation of adaptive immune response
		regulation of T cell mediated cytotoxicity
		antimicrobial humoral immune response mediated by antimicrobial peptide
		positive regulation of immune effector process
		T cell mediated cytotoxicity
		T cell mediated immunity
		positive regulation of T cell mediated immunity
		response to toxic substance	cellular response to interferon-beta
		chromosome segregation
		mitotic sister chromatid segregation
		meiotic cell cycle process
		nuclear chromosome segregation
		sister chromatid segregation
		meiosis I	chromosome segregation
		meiotic cell cycle
		meiosis I cell cycle process
		meiotic nuclear division
		positive regulation of cell cycle process
		mitotic cell cycle phase transition
		regulation of mitotic cell cycle phase transition
		response to molecule of bacterial origin	defense response to protozoan
		response to lipopolysaccharide
		DNA recombination
		DNA replication
		recombinational repair	DNA recombination
		DNA-templated DNA replication
		double-strand break repair via homologous recombination
		cell killing
		positive regulation of leukocyte mediated cytotoxicity
		regulation of leukocyte mediated cytotoxicity	killing of cells of another organism
Mix	Down	leukocyte mediated cytotoxicity
		positive regulation of cell killing
		regulation of cell killing
		natural killer cell mediated cytotoxicity
		regulation of lymphocyte proliferation
		regulation of mononuclear cell proliferation
		lymphocyte proliferation	lymphocyte proliferation
		mononuclear cell proliferation
		regulation of leukocyte proliferation
		muscle cell proliferation
		negative regulation of angiogenesis
		negative regulation of blood vessel morphogenesis	negative regulation of angiogenesis
		negative regulation of vasculature development
		negative regulation of defense response
		nuclear division	nuclear division
		mitotic nuclear division
		MHC class II protein complex assembly	peptide antigen assembly with MHC class II
		peptide antigen assembly with MHC class II protein complex
		MHC protein complex assembly
		peptide antigen assembly with MHC protein complex
		protein-DNA complex assembly
		protein-DNA complex organization
		positive regulation of leukocyte activation	positive regulation of leukocyte activation
		positive regulation of cell activation
		positive regulation of lymphocyte activation
		regulation of T cell activation
		positive regulation of T cell activation	positive regulation of leukocyte cell-cell adhesion
		positive regulation of leukocyte cell-cell adhesion
		positive regulation of cell-cell adhesion
		regulation of leukocyte cell-cell adhesion
		leukocyte cell-cell adhesion
		intrinsic apoptotic signaling pathway	regulation of extrinsic apoptotic signaling pathway
		intrinsic apoptotic signaling pathway by p53 class mediator
		regulation of tumor necrosis factor superfamily cytokine production	regulation of tumor necrosis factor superfamily cytokine production
		tumor necrosis factor superfamily cytokine production
Mix	Down	protein folding
